# Protecting seabed sediment carbon for climate mitigation: a UK case study

**DOI:** 10.1101/2022.02.10.479679

**Authors:** Graham Epstein, Callum M. Roberts

## Abstract

Protecting areas of seabed sediment would appear to be an important climate mitigation strategy, however carbon has not been considered in national management plans. Using spatial analyses we show, in the UK Exclusive Economic Zone (EEZ), high potential organic carbon loss due to mobile bottom fishing is likely to be geographically restricted. Currently designated seabed marine protected areas (MPAs) cover 32.9% of the EEZ, 30.0% of carbon stocks, but only 12.9% of fishing disturbance. If all MPAs were closed to mobile bottom fishing, we estimate a prevention of only 6.9% of potential organic carbon losses due to fishing disturbance across the EEZ. In contrast, areas identified as having largest climate change mitigation potential cover just 16.5% of the EEZ, contain 24.7% of OC stocks and closing these areas to mobile fishing could save 29.6% of potential carbon losses. We must re-evaluate current seabed management plans and incorporate evidence-based carbon considerations.

**Teaser:** Restrictions on bottom trawling and dredging outside of MPA networks may be necessary to derive a climate mitigation benefit.
