## Supplementary material for "Protecting seabed sediment carbon for climate mitigation: a UK case study": Table S

### Sheet: Cover
Supplementary Materials for
Protecting seabed sediment carbon for climate mitigation: a UK case study
Graham Epstein* & Callum M. Roberts
*Corresponding author. Email: g.epstein@exeter.ac.uk
This excel file includes:
Data Table S1 to S5
Other Supplementary Materials for this manuscript include the following:
Figs. S1 to S9

### Sheet: Table S1
Table S1. Details of all potential seabed sediment organic carbon priority areas
Potential priority area ID	Size (km2)	Proportion total area (%)	Estimated OC stock (Mt)	Density of OC stock (t km-2)	Proportion total stock (%)	Estimated loss OC due to mobile bottom fishing (Mt yr-1)	Density of OC loss (t yr-1 km-2)	Proportion total loss (%)	Net OC saving within the network after mean fisheries displacement
									Total OC (Mt yr-1)	Proportion of total loss (%)	Density of OC (t yr-1 km-2)
1	33811.5	4.67852	19.2203	568.456	6.2558	1.06429	31.4773	12.2861	0.809169	9.3437	23.9235
2	19934.8	2.75838	15.5367	779.379	5.05686	0.728897	36.5641	8.41431	0.543963	6.2813	27.2669
3	10792.5	1.49336	7.68568	712.132	2.50152	0.33448	30.9919	3.8612	0.164539	1.89998	15.2381
4	10468	1.44846	6.19572	591.872	2.01657	0.336766	32.171	3.88759	0.296361	3.42216	28.3107
5	5377.25	0.744053	4.02998	749.45	1.31167	0.199004	37.0085	2.29728	0.136647	1.5779	25.7982
6	5086	0.703753	3.03201	596.148	0.986852	0.175302	34.4676	2.02367	0.139521	1.61109	27.4317
7	4753.5	0.657745	2.89853	609.767	0.943406	0.161871	34.0529	1.86862	0.110782	1.27924	23.3446
8	3375.75	0.467104	2.97666	881.779	0.968838	0.16027	47.4768	1.85014	0.0784269	0.905618	23.1413
9	3843.5	0.531827	2.30002	598.419	0.748607	0.0802908	20.89	0.926869	0.0420462	0.485519	10.9204
10	2716	0.375814	1.7809	655.709	0.579645	0.0378418	13.9329	0.436841	0.0104445	0.120606	3.84864
11	2749	0.380381	1.40142	509.794	0.456133	0.0735724	26.7633	0.849312	0.0444809	0.513633	16.2369
12	2245.75	0.310746	1.15286	513.35	0.375229	0.0504098	22.4467	0.581925	0.0287912	0.33246	12.8145
13	2092.25	0.289506	1.16577	557.186	0.379433	0.0464251	22.1891	0.535926	0.0357804	0.413167	17.1093
14	2016.25	0.27899	1.14581	568.288	0.372936	0.0666084	33.0358	0.768921	0.0545206	0.629565	27.0737
15	1235.75	0.170991	0.613928	496.806	0.19982	0.0323627	26.1887	0.373592	0.0286593	0.330938	23.1877
16	1230.25	0.17023	0.675758	549.285	0.219944	0.036511	29.6777	0.421479	0.0229898	0.265469	18.7175
17	1198.5	0.165837	0.63691	531.423	0.2073	0.0351628	29.339	0.405915	0.0294509	0.340078	24.5857
18	1195.75	0.165457	0.657517	549.878	0.214007	0.0261904	21.9029	0.302339	0.00851092	0.0982781	7.08991
19	1072	0.148333	0.542107	505.697	0.176444	0.0244627	22.8197	0.282395	0.021204	0.244849	19.5574
20	1121.5	0.155183	0.727414	648.609	0.236757	0.00796125	7.09875	0.0919038	0.00760369	0.087802	6.78483
21	1004.5	0.138993	0.573493	570.924	0.186659	0.028453	28.3255	0.328458	0.0252997	0.292143	25.2142
22	989	0.136848	0.583467	589.957	0.189906	0.0197659	19.9857	0.228175	0.00116144	0.0134115	1.2173
23	973.25	0.134669	0.495415	509.032	0.161247	0.0180914	18.5886	0.208845	-0.00505968	-0.0584256	-5.17307
24	865.25	0.119725	0.49089	567.339	0.159774	0.014841	17.1523	0.171323	0.0157564	0.181944	18.2727
25	714	0.0987966	0.339726	475.806	0.110573	0.0176129	24.6679	0.203321	0.0111547	0.128806	15.6346
26	656.5	0.0908403	0.361282	550.316	0.117589	0.0185634	28.2763	0.214294	0.0161336	0.186299	24.5678
28	697.5	0.0965135	0.403881	579.04	0.131454	0.0180162	25.8297	0.207977	0.00427399	0.049353	6.15648
29	613.5	0.0848903	0.306346	499.341	0.0997087	0.0173673	28.3085	0.200486	-0.00561351	-0.0648208	-9.06372
30	596.5	0.082538	0.31399	526.386	0.102197	0.0178024	29.8447	0.205509	0.00863429	0.0997026	14.5311
31	588	0.0813619	0.311	528.912	0.101224	0.0132022	22.4527	0.152405	0.00484861	0.0559883	8.24593
32	502.75	0.0695658	0.246844	490.988	0.0803424	0.0126156	25.0932	0.145633	0.00321647	0.0371415	6.46445
33	508	0.0702923	0.235887	464.345	0.076776	0.0118563	23.3391	0.136867	-0.00112423	-0.0129818	-2.15298
35	464.75	0.0643077	0.230864	496.749	0.0751412	0.0114394	24.614	0.132055	0.00315388	0.0364188	6.85071
36	341.25	0.047219	0.24536	719.005	0.0798594	0.00295848	8.66955	0.0341524	0.00887346	0.102464	28.9555
37	439	0.0607447	0.194696	443.5	0.0633694	0.0106155	24.1811	0.122544	0.00924463	0.10675	20.2121
40	377.25	0.0522003	0.20368	539.907	0.0662933	0.0105264	27.9031	0.121516	0.007208	0.0832328	19.1737
42	57.5	0.00795631	0.0591	1027.83	0.0192357	0.00105335	18.3192	0.0121598	0.00246127	0.028421	43.5386
71	39.5	0.00546564	0.0356343	902.134	0.0115982	<0.001	1.32695	<0.01	<0.001	<0.001	1.18777
77	90	0.0124534	0.0447483	497.203	0.0145646	0.00263929	29.3254	0.0304766	<0.001	0.00536147	5.45424
79	123.5	0.0170888	0.0643017	520.662	0.0209288	0.00370632	30.0107	0.042798	0.00301575	0.0348237	24.5759
81	116.25	0.0160856	0.0585877	503.98	0.019069	0.00347667	29.9068	0.0401461	0.00163603	0.0188917	14.4471
97	34.25	<0.01	0.0221732	647.393	0.0072169	<0.001	3.10082	<0.01	0.000852013	0.00983844	25.2498
106	65.5	0.00906327	0.031017	473.541	0.0100953	0.00188669	28.8044	0.0217861	-0.000667315	-0.00770568	-9.85585
111	70.25	0.00972053	0.0433863	617.599	0.0141213	<0.001	1.25165	<0.01	0.000647809	0.00748044	9.27172
112	77	0.0106545	0.0384288	499.076	0.0125077	0.00223474	29.0225	0.0258051	0.00085973	0.00992755	11.5873
127	56.25	0.00778334	0.0283302	503.647	0.00922084	0.00170958	30.3925	0.019741	<0.001	-0.00198552	-2.58541
133	20.5	<0.01	0.0173147	844.618	0.00563554	<0.001	0.372575	<0.01	<0.001	0.00132617	6.7011
136	36.75	0.00508512	0.0216819	589.985	0.007057	<0.001	4.90679	<0.01	0.00116167	0.0134141	31.7473
148	45	0.00622668	0.0268213	596.03	0.00872975	<0.001	0.270663	<0.01	<0.001	0.00118937	2.26833
157	23.25	<0.01	0.01417	609.463	<0.01	<0.001	0.379736	<0.01	<0.001	0.000794847	2.96215
160	45	0.00622668	0.0234907	522.017	0.00764572	0.00134518	29.8928	0.0155331	0.00092988	0.0107376	21.1081
161	23.5	<0.01	0.0139338	592.927	<0.01	<0.001	0.743242	<0.01	0.00064964	0.00750158	27.6786
177	33	<0.01	0.0164244	497.709	0.00534578	0.000973415	29.4974	0.0112403	<0.001	0.000855672	2.96192
184	33	<0.01	0.0164249	497.725	0.00534596	0.000989595	29.9877	0.0114271	<0.001	-0.00369302	-8.9881
194	27.75	<0.01	0.0163733	590.027	0.00532913	<0.001	0.15001	<0.01	<0.001	<0.001	0.330032

### Sheet: Table S2
Table S2. Details of proposed sediment organic carbon priority areas
Potential prioirity area ID	Proposed priority areas	Size (km2)	Proportion total area (%)	Estimated OC stock (Mt)	Proportion total stock (%)	Estimated loss OC due to mobile bottom fishing (Mt yr-1)	Proportion total loss (%)	A) Net OC saving within the network after mean fisheries displacement			B) Net OC saving after mean fisheries displacement if designated alone			C) Mean of method A & B
								Total OC (Mt yr-1)	Proportion of total loss (%)	Density of OC (t yr-1 km-2)	Total OC (Mt yr-1)	Proportion of total loss (%)	Density of OC (t yr-1 km-2)	Total OC (Mt yr-1)	Proportion of total loss (%)	Density of OC (t yr-1 km-2)
1	1) Fladen Grounds	33823.5	4.67852	19.2203	6.2558	1.06429	12.2861	0.807158	9.31775	23.8723	0.773249	8.9263	22.8694	0.790203	9.12202	23.3708
2	2) West of Scotland	19936.2	2.75838	15.5367	5.05686	0.728897	8.41431	0.543787	6.27742	27.2784	0.529923	6.11737	26.5829	0.536855	6.1974	26.9306
3	3) Northeast Coast & Forth	10789.2	1.49336	7.68568	2.50152	0.33448	3.8612	0.160856	1.8569	14.9044	0.143268	1.65387	13.2747	0.152062	1.75538	14.0896
4	4) Haig Fras	10468	1.44846	6.19572	2.01657	0.336766	3.88759	0.296345	3.42097	28.3096	0.276826	3.19565	26.445	0.286585	3.30831	27.3773
5	5) North Channel Irish Sea	5377.25	0.744053	4.02998	1.31167	0.199004	2.29728	0.138598	1.59996	25.7749	0.0933817	1.07799	17.3661	0.11599	1.33898	21.5705
6	6) Celtic Deeps	5086	0.703753	3.03201	0.986852	0.175302	2.02367	0.139503	1.6104	27.4287	0.119535	1.37989	23.5027	0.129519	1.49515	25.4657
7	7) Moray Firth	4752	0.657745	2.89853	0.943406	0.161871	1.86862	0.110821	1.27931	23.3136	0.100937	1.16521	21.2343	0.105879	1.22226	22.2739
8	8) Firth of Clyde	3375.75	0.467104	2.97666	0.968838	0.16027	1.85014	0.0819235	0.945716	24.2682	0.0486292	0.56137	14.4054	0.0652763	0.753543	19.3368
9	9) Solway & Cumbria	3847.5	0.531827	2.30002	0.748607	0.0802908	0.926869	0.0418711	0.483355	10.894	0.0234998	0.271279	6.11417	0.0326854	0.377317	8.50408
10	10) The Wash	2716	0.375814	1.7809	0.579645	0.0378418	0.436841	0.0100347	0.115839	3.69466	-0.00122754	-0.0141706	-0.451967	0.00440357	0.0508344	1.62134
11	11) East Shetland	2746.5	0.380381	1.40142	0.456133	0.0735724	0.849312	0.043687	0.504318	15.892	0.0332072	0.383341	12.0797	0.0384471	0.443829	13.9859
12	12) Greater Thames Estuary	2245.75	0.310746	1.15286	0.375229	0.0504098	0.581925	0.0288232	0.332732	12.8345	0.0274221	0.316558	12.2107	0.0281227	0.324645	12.5226
13	13) Slope 1	2092.25	0.289506	1.16577	0.379433	0.0464251	0.535926	0.0329483	0.380351	15.7478	0.0314462	0.363012	15.0298	0.0321972	0.371681	15.3888
14	14) North Fladen 1	2016.25	0.27899	1.14581	0.372936	0.0666084	0.768921	0.0545994	0.63029	27.0797	0.0529142	0.610837	26.2439	0.0537568	0.620563	26.6618
15	15) Lyme Bay	1235.75	0.170991	0.613928	0.19982	0.0323627	0.373592	0.0286532	0.330769	23.1869	0.0281375	0.324817	22.7696	0.0283953	0.327793	22.9782
16	16) North Shetland Slope	1230.25	0.17023	0.675758	0.219944	0.036511	0.421479	0.0233272	0.269287	18.9614	0.0204696	0.236299	16.6385	0.0218984	0.252793	17.8
17	17) North Fladen 2	1198.5	0.165837	0.63691	0.2073	0.0351628	0.405915	0.0296445	0.342213	24.7347	0.0278212	0.321165	23.2134	0.0287329	0.331689	23.974
19	18) South Devon & Cornwall	1083.25	0.148333	0.542107	0.176444	0.0244627	0.282395	0.0209648	0.242016	19.5567	0.0197086	0.227514	18.3849	0.0203367	0.234765	18.9708
21	19) Southwest Fladen	1004.5	0.138993	0.573493	0.186659	0.028453	0.328458	0.0251835	0.290716	25.0707	0.0177016	0.204345	17.6223	0.0214425	0.24753	21.3465
24	20) Angus to Aberdeenshire	865.25	0.119725	0.49089	0.159774	0.014841	0.171323	0.0155974	0.180054	18.0264	0.00919594	0.106157	10.6281	0.0123966	0.143106	14.3272
25	21) West Shetland	714	0.0987966	0.339726	0.110573	0.0176129	0.203321	0.0112994	0.130439	15.8255	0.008284	0.0956296	11.6022	0.00979169	0.113034	13.7139
26	22) East Fladen	656.5	0.0908403	0.361282	0.117589	0.0185634	0.214294	0.0159482	0.184105	24.2928	0.0129292	0.149253	19.6941	0.0144387	0.166679	21.9934
30	23) Slope 3	596.5	0.082538	0.31399	0.102197	0.0178024	0.205509	0.00744244	0.0859148	12.4769	0.00811166	0.0936401	13.5988	0.00777705	0.0897775	13.0378
36	24) Belfast Loch	439	0.047219	0.24536	0.0798594	0.00295848	0.0341524	0.00982465	0.113415	28.7902	0.0020783	0.0239917	6.09026	0.00595147	0.0687032	17.4402
37	25) Dungeness	333	0.0607447	0.194696	0.0633694	0.0106155	0.122544	0.00885886	0.102266	20.1796	0.00841629	0.0971568	19.1715	0.00863757	0.0997113	19.6756
40	26) Slope 2	377.25	0.0522003	0.20368	0.0662933	0.0105264	0.121516	0.006609	0.0762936	17.5189	0.00597302	0.0689519	15.8331	0.00629101	0.0726228	16.676
42	27) Loch Fyne	57.5	0.00795631	0.0591	0.0192357	0.00105335	0.0121598	0.00246515	0.0284574	42.8721	0.0007589	0.00876067	13.1983	0.00161202	0.018609	28.0352
79	28) South Shetland 1	123.5	0.0170888	0.0643017	0.0209288	0.00370632	0.0427854	0.00301965	0.0348585	24.4506	0.00299238	0.0345437	24.2298	0.00300602	0.0347011	24.3402
81	29) South Shetland 2	116.25	0.0160856	0.0585877	0.019069	0.00347667	0.0401343	0.00173392	0.0200162	14.9155	0.00219505	0.0253395	18.8822	0.00196449	0.0226779	16.8988
97	30) Loch Gruinneard	34.25	<0.01	0.0221732	0.0072169	<0.001	<0.01	0.000847319	0.00978136	24.7392	<0.001	<0.01	2.20895	<0.001	0.00532737	13.4741
136	31) Rhins of Galloway	36.75	0.00508512	0.0216819	0.007057	<0.001	<0.01	0.0011313	0.0130596	30.7836	<0.001	<0.01	3.41268	0.000628356	0.00725368	17.0981
160	32) North of Shetland	45	0.00622668	0.0234907	0.00764572	0.00134518	0.0155286	0.000957392	0.011052	21.2754	0.000770043	0.0088893	17.1121	0.000863718	0.00997067	19.1937
161	33) Luce Bay	23.5	<0.01	0.0139338	<0.01	<0.001	<0.01	0.000637829	0.00736303	27.1416	<0.001	<0.01	0.532841	<0.001	<0.01	13.8372

### Sheet: Table S3
Table S3. Habitat classification of each pixel across the study region to align with De Borger et al., 2021.
Habitat type (De Borger et al., 2021)	Folk category (Smeaton et al., 2021)	Folk Description	Distance from shore
NA	1	Rock & Boulders	All
Coarse	2-6	Gravel and coarse sediment	All
FineL	8, 13-16	Sands	>12 nautical miles
FineH	8, 13-16	Sands	<12 nautical miles
MudL	7, 9-12	Muds	>12 nautical miles
MudH	7, 9-12	Muds	<12 nautical miles

### Sheet: Table S4
Table S4. List of input data sources required to run analyses
Name in R code	Reference	URL	File Name	Notes
OCShelfSmeat	Smeaton et. al, 2021	https://data.marine.gov.scot/dataset/sediment-type-and-surficial-sedimentary-carbon-stocks-across-united-kingdom%E2%80%99s-exclusive	UK EEZ - Sedimentary Carbon/OC_Density/UK Outer Shelf.tif
PercOCShelf	Smeaton et. al, 2021	https://data.marine.gov.scot/dataset/sediment-type-and-surficial-sedimentary-carbon-stocks-across-united-kingdom%E2%80%99s-exclusive	UK EEZ - Sedimentary Carbon/OC_Content/UK Outer Shelf.tif
DBD	Smeaton et. al, 2021	https://data.marine.gov.scot/dataset/sediment-type-and-surficial-sedimentary-carbon-stocks-across-united-kingdom%E2%80%99s-exclusive	UK EEZ - Sedimentary Carbon/Dry_Bulk_Density/Outer Shelf.tif
Sediment	Smeaton et. al, 2021	https://data.marine.gov.scot/dataset/sediment-type-and-surficial-sedimentary-carbon-stocks-across-united-kingdom%E2%80%99s-exclusive	UK EEZ - Sediment Type/Sediment type - spatial/UK_EEZ.tif
Diesing21OC	Diesing et al., 2021	https://doi.pangaea.de/10.1594/PANGAEA.928272	Diesing_2021/OCdensity_quantrf_mean.tif	Geometry may aquire realligning before use
WilsonOC	Wilson et al., 2018	https://pureportal.strath.ac.uk/en/datasets/data-for-a-synthetic-map-of-the-northwest-european-shelf-sediment	data_files_asc/sediment_properties/SurfaceCarbon.asc
Dies17Perc	Diesing et al., 2017	https://doi.pangaea.de/10.1594/PANGAEA.871584	Diesing-etal_2017/SedimentPOC_percent.tif
fish	ICES, 2021	https://www.ices.dk/sites/pub/Publication%20Reports/Forms/DispForm.aspx?ID=37784	EU_data_products_EUTRADE/Data product/VMS aggregated fishing data/ICESTrade_shapefiles/ICESTrade_shapefiles.shp
Fish9	ICES, 2019	https://www.ices.dk/sites/pub/Publication%20Reports/Forms/DispForm.aspx?ID=35169	ICES.2018.OSPAR-spatial-data-fishing-intensity/2009/OSPAR_intensity_total_2009.shp
Fish10	ICES, 2019	https://www.ices.dk/sites/pub/Publication%20Reports/Forms/DispForm.aspx?ID=35170	ICES.2018.OSPAR-spatial-data-fishing-intensity/2009/OSPAR_intensity_total_2010.shp
Fish11	ICES, 2019	https://www.ices.dk/sites/pub/Publication%20Reports/Forms/DispForm.aspx?ID=35171	ICES.2018.OSPAR-spatial-data-fishing-intensity/2009/OSPAR_intensity_total_2011.shp
Fish12	ICES, 2019	https://www.ices.dk/sites/pub/Publication%20Reports/Forms/DispForm.aspx?ID=35172	ICES.2018.OSPAR-spatial-data-fishing-intensity/2009/OSPAR_intensity_total_2012.shp
Fish13	ICES, 2019	https://www.ices.dk/sites/pub/Publication%20Reports/Forms/DispForm.aspx?ID=35173	ICES.2018.OSPAR-spatial-data-fishing-intensity/2009/OSPAR_intensity_total_2013.shp
Fish14	ICES, 2019	https://www.ices.dk/sites/pub/Publication%20Reports/Forms/DispForm.aspx?ID=35174	ICES.2018.OSPAR-spatial-data-fishing-intensity/2009/OSPAR_intensity_total_2014.shp
Fish15	ICES, 2019	https://www.ices.dk/sites/pub/Publication%20Reports/Forms/DispForm.aspx?ID=35175	ICES.2018.OSPAR-spatial-data-fishing-intensity/2009/OSPAR_intensity_total_2015.shp
Fish16	ICES, 2019	https://www.ices.dk/sites/pub/Publication%20Reports/Forms/DispForm.aspx?ID=35176	ICES.2018.OSPAR-spatial-data-fishing-intensity/2009/OSPAR_intensity_total_2016.shp
Fish17	ICES, 2019	https://www.ices.dk/sites/pub/Publication%20Reports/Forms/DispForm.aspx?ID=35177	ICES.2018.OSPAR-spatial-data-fishing-intensity/2009/OSPAR_intensity_total_2017.shp
NEP	Kafas et al., 2014	https://data.marine.gov.scot/dataset/scotmap-inshore-fisheries-mapping-scotland-recording-fishermen%E2%80%99s-use-sea/resource/c164f4fb	trawls_nephrops/ScotMap_Central_Trawls_NEP_numberVessel_aggr_3_230713/ScotMap_Central_Trawls_NEP_numberVessel_aggr_3_230713.tif
Other	Kafas et al., 2014	https://data.marine.gov.scot/dataset/scotmap-inshore-fisheries-mapping-scotland-recording-fishermen%E2%80%99s-use-sea/resource/1b41a572	Trawls_non-nephrops/ScotMap_Central_Trawls_notNEP_numberVessel_aggr_3_230713/ScotMap_Central_Trawls_notNEP_numberVessel_aggr_3_230713.tif
Dredge	Kafas et al., 2014	https://data.marine.gov.scot/dataset/scotmap-inshore-fisheries-mapping-scotland-recording-fishermen%E2%80%99s-use-sea/resource/c9cc1b63	towed-dredges_SCE/ScotMap_Central_TowedDredges_SCE_numberVessel_aggr_3_230713/ScotMap_Central_TowedDredges_SCE_numberVessel_aggr_3_230713.tif
CEFASDat	Vanstaen & Breen, 2014	https://data.cefas.co.uk/view/3277	Recordset_8763/Recordset_8763Polygon.shp	Fields may require refactoring before use
CEFASDat2	Vanstaen & Breen, 2014	https://www.cefas.co.uk/data-and-publications/fishdac/	Sightings based-Inshore/2007-2009/RFE_Inshore_Sightings.shp
UKEEZ	This paper	will be deposited in pangea	Epstein_Roberts_2022/Areas/UKEEZ_Outline_Eq.shp
UK12nm	This paper	will be deposited in pangea	Epstein_Roberts_2022/Areas/12nm.shp
UK12nmEq	This paper	will be deposited in pangea	Epstein_Roberts_2022/Areas/12nm_Eq.shp
ScotMA	This paper	will be deposited in pangea	Epstein_Roberts_2022/Areas/ScotlandMA.shp
AllUKMPA	This paper	will be deposited in pangea	Epstein_Roberts_2022/Areas/AllUKMPA.shp

### Sheet: Table S5
Table S5. Conversion from predicted habitat and annual SAR to De Borger et al. (2021) outputs.
Predicted Habitat (Table 2, Fig. S6)	Mean annual SAR (Fig. 2a)	Proportion of OC lost after 15 years (De Borger et al. 2021)
All	0	0
Coarse	0 < SAR < 1	SAR*0.87
Coarse	1 <= SAR < 1.5	0.87
Coarse	1.5 <= SAR < 2.5	0.92
Coarse	2.5 <= SAR < 3.5	0.94
Coarse	3.5 <= SAR < 4.5	0.95
Coarse	SAR >= 4.5	0.96
FineL	0 < SAR < 1	SAR*0.72
FineL	1 <= SAR < 1.5	0.72
FineL	1.5 <= SAR < 2.5	0.84
FineL	2.5 <= SAR < 3.5	0.87
FineL	3.5 <= SAR < 4.5	0.9
FineL	SAR >= 4.5	0.91
FineH	0 < SAR < 1	SAR*0.86
FineH	1 <= SAR < 1.5	0.86
FineH	1.5 <= SAR < 2.5	0.93
FineH	2.5 <= SAR < 3.5	0.95
FineH	3.5 <= SAR < 4.5	0.96
FineH	SAR >= 4.5	0.96
MudL	0 < SAR < 1	SAR*0.71
MudL	1 <= SAR < 1.5	0.71
MudL	1.5 <= SAR < 2.5	0.84
MudL	2.5 <= SAR < 3.5	0.87
MudL	3.5 <= SAR < 4.5	0.89
MudL	SAR >= 4.5	0.9
MudH	0 < SAR < 1	SAR*0.70
MudH	1 <= SAR < 1.5	0.7
MudH	1.5 <= SAR < 2.5	0.82
MudH	2.5 <= SAR < 3.5	0.9
MudH	3.5 <= SAR < 4.5	0.9
MudH	SAR >= 4.5	0.91
